# Leucine zipper-based sorting system enables generation of multi-functional CAR T cells

**DOI:** 10.1101/2023.09.13.557232

**Authors:** Scott E. James, Sophia Chen, Brandon D. Ng, Jacob S. Fischman, Lorenz Jahn, Alexander P. Boardman, Adhithi Rajagopalan, Harold K. Elias, Alyssa Massa, Dylan Manuele, Katherine B. Nichols, Amina Lazrak, Nicole Lee, Teng Fei, Susan DeWolf, Jonathan U. Peled, Santosha A. Vardhana, Christopher A. Klebanoff, Marcel R. M. van den Brink

## Abstract

Resistance to chimeric antigen receptor (CAR) T cell therapy develops through multiple mechanisms including antigen-loss escape and tumor-induced immune suppression. Expression of multiple CARs may overcome multi-antigen-loss escape. Similarly, expression of switch receptors that convert inhibitory immune checkpoint signals into positive costimulatory signals may enhance CAR T cell activity in the tumor microenvironment. Engineering multiple features into one cell product, however, is limited by transgene packaging constraints of current vector systems. Here, we describe a leucine zipper-based cell sorting methodology that enables selective single-step immunomagnetic purification of cells co-transduced with two vectors, designed to potentially double the number of incorporated transgenes. This “Zip-sorting” system facilitated generation of T cells simultaneously expressing up to four CARs and co-expressing up to three switch receptors. These multi-CAR multi-Switch receptor arrays enabled T cells to eliminate antigenically heterogeneous syngeneic leukemia populations co-expressing multiple inhibitory ligands. Zip-sorted multi-CAR multi-Switch receptor T cells represent a potent therapeutic strategy to overcome multiple mechanisms of CAR T cell resistance.

---

Chimeric antigen receptor (CAR) T cell therapy has demonstrated remarkable therapeutic activity in refractory B cell malignancies and myeloma^1,2^. Despite this success, CAR T cell therapy faces a number of challenges that limit efficacy including CAR target antigen heterogeneity on tumor cells and associated antigen-loss escape, acquired CAR T cell dysfunction, and tumor-induced immune suppression^3–5^. These mechanisms of resistance to CAR T cell activity may occur concurrently, necessitating design of CAR T cells able to overcome multiple barriers to eliminate tumor cells.

Inter- and intra-patient heterogeneity of CAR target antigen expression represents a challenge in treating hematologic malignancies and solid tumors with CAR T cells, as entire populations or subsets of tumor cells may not express or may down-regulate selected target antigens^4,6–8^. Antigen-loss or antigen-low tumor escape occurs when target antigen expression on tumor cells is missing or insufficient to activate CAR T cell activity, respectively^4^. Dual-specificity CAR T cells have been evaluated as a strategy to address antigen heterogeneity and antigen-loss escape. However targeting more than two antigens may be required to eliminate malignancies with high antigen heterogeneity such as solid tumors^6,7^ and acute myeloid leukemia^8^. In preclinical models of B cell malignancies, engineered co-expression of CD19- and CD22-CARs prevented escape of leukemia with weak expression of both target antigens^9^. Similarly, CD123/CD19 dual-CAR and CD20/CD19 bi-specific tandem CAR T cells prevented escape of CD19-negative disease^10,11^. However, clinical trials have documented escape of antigen-low or multi-antigen-negative B cell leukemia and lymphoma populations following treatment with tandem CAR and dual-CAR T cells or sequential infusions of different single-antigen-targeting CAR T cells^12–15^. These findings suggest that T cells possessing greater than two antigen specificities may better resist escape of antigen-negative or antigen-low tumor cells.

The tumor microenvironment can impair CAR T cell activity via immune suppression mechanisms including upregulation of inhibitory immune checkpoint molecules on T cells and tumor cells and via promotion of T cell exhaustion^3,7,16,17^. In this setting, CAR T cell exhaustion develops in response to chronic antigen stimulation by tumor cells and is characterized by upregulation of inhibitory checkpoint molecules related to activation of transcription factor pathways including TOX^16–18^. CARs can also tonically signal in the absence of antigen stimulation, promoting inhibitory molecule expression and eventual exhaustion^19^. Strategies to overcome inhibitory receptor-associated immune suppression include co-expression of dominant negative or switch receptors that attenuate PD-1^20^, CD200R^21^, and Fas^22,23^ signaling or reprogram these inhibitory receptors to provide activating, rather than inhibitory costimulatory signals. Strategies to mitigate CAR T cell dysfunction resulting from tonic or antigen-triggered CAR signaling include temporal manipulation of CAR expression or activation^24^, optimization of CAR expression density^25^, attenuation of CAR CD3ζ signal strength^26^, and use of 4-1BB instead of CD28 costimulation^27^.

As cancer cells may utilize many immune evasion strategies simultaneously and CAR T cells may fail to eliminate malignancies due target antigen heterogeneity, T cell exhaustion, and tumor-induced immune suppression^3^, combinations of multiple synthetic biology solutions will likely be necessary to optimize CAR T cell activity. However, challenges emerge in attempts to combine multiple strategies, due to limitation in vector packaging capacity associated with larger vectors encoding multiple transgenes^28^. We present a leucine zipper-based cell sorting system that directs single-step immunomagnetic selection of cells transduced with two vectors with the goal of doubling the number of integrated transgenes. This system enables production of highly purified, complex cellular therapies utilizing clinically translatable magnetic sorting principles^29^. We utilized this system in syngeneic mouse models to engineer T cells co-expressing multiple CARs and switch receptors to overcome both antigen-loss escape and tumor-expressed inhibitory ligand immune evasion strategies.
