## Supplementary material for "Leucine zipper-based sorting system enables generation of multi-functional CAR T cells": Table S2 - construct sequences

### Sheet: Sheet1
				Supplementary Table S2 - Amino acid sequence of constructs described in the study
	All vectors from this study unless otherwise stated	Construction vector	Destination vector	Expression Vector Construct Name	Amino acid sequences
		LZRS-Rfa Addgene 31601	LZRS-Rfa Addgene 31601	EE12RR345L myc MHC-I P2A BFP	METDTLLLWVLLLWVPGSTGLEIEAAFLERENTALETRVAELRQRVQRLRNRVSQYRTRYGPLGGGKEFTEQKLISEEDLVIIAVLVVLGAAIVTGAVVAFVMKGSGATNFSLLKQAGDVEENPGPGSLMSELIKENMHMKLYMEGTVDNHHFKCTSEGEGKPYEGTQTMRIKVVEGGPLPFAFDILATSFLYGSKTFINHTQGIPDFFKQSFPEGFTWERVTTYEDGGVLTATQDTSLQDGCLIYNVKIRGVNFTSNGPVMQKKTLGWEAFTETLYPADGGLEGRNDMALKLVGGSHLIANIKTTYRSKKPAKNLKMPGVYYVDYRLERIKEANNETYVEQHEVAVARYCDLPSKLGHKLN
		LZRS-Rfa Addgene 31601	LZRS-Rfa Addgene 31601	EE12RR345L Thy1.1 P2A BFP	METDTLLLWVLLLWVPGSTGLEIEAAFLERENTALETRVAELRQRVQRLRNRVSQYRTRYGPLGGGKEFTQKVTSLTACLVNQNLRLDCRHENNTKDNSIQHEFSLTREKRKHVLSGTLGIPEHTYRSRVTLSNQPYIKVLTLANFTTKDEGDYFCELRVSGANPMSSNKSISVYRDKLVKCGGISLLVQNTSWMLLLLLSLSLLQALDFISLGSGATNFSLLKQAGDVEENPGPGSLMSELIKENMHMKLYMEGTVDNHHFKCTSEGEGKPYEGTQTMRIKVVEGGPLPFAFDILATSFLYGSKTFINHTQGIPDFFKQSFPEGFTWERVTTYEDGGVLTATQDTSLQDGCLIYNVKIRGVNFTSNGPVMQKKTLGWEAFTETLYPADGGLEGRNDMA…
		LZRS-Rfa Addgene 31601	LZRS-Rfa Addgene 31601	RR12EE345L linker EE12RR345L Thy1.1 P2A BFP	METDTLLLWVLLLWVPGSTGLEIRAAFLRQRNTALRTEVAELEQEVQRLENEVSQYETRYGPLGGGKGGGGSGGGGSGGGGSGGGSLEIEAAFLERENTALETRVAELRQRVQRLRNRVSQYRTRYGPLGGGKEFTQKVTSLTACLVNQNLRLDCRHENNTKDNSIQHEFSLTREKRKHVLSGTLGIPEHTYRSRVTLSNQPYIKVLTLANFTTKDEGDYFCELRVSGANPMSSNKSISVYRDKLVKCGGISLLVQNTSWMLLLLLSLSLLQALDFISLGSGATNFSLLKQAGDVEENPGPGSLMSELIKENMHMKLYMEGTVDNHHFKCTSEGEGKPYEGTQTMRIKVVEGGPLPFAFDILATSFLYGSKTFINHTQGIPDFFKQSFPEGFTWERVTT…
		LZRS-Rfa Addgene 31601	LZRS-Rfa Addgene 31601	EE12RR345L EGFRt P2A BFP	METDTLLLWVLLLWVPGSTGLEIEAAFLERENTALETRVAELRQRVQRLRNRVSQYRTRYGPLGGGKEFTRKVCNGIGIGEFKDSLSINATNIKHFKNCTSISGDLHILPVAFRGDSFTHTPPLDPQELDILKTVKEITGFLLIQAWPENRTDLHAFENLEIIRGRTKQHGQFSLAVVSLNITSLGLRSLKEISDGDVIISGNKNLCYANTINWKKLFGTSGQKTKIISNRGENSCKATGQVCHALCSPEGCWGPEPRDCVSCRNVSRGRECVDKCNLLEGEPREFVENSECIQCHPECLPQAMNITCTGRGPDNCIQCAHYIDGPHCVKTCPAGVMGENNTLVWKYADAGHVCHLCHPNCTYGCTGPGLEGCPTNGPKIPSIATGMVGALLLLLVVAL…
		LZRS-Rfa Addgene 31601	LZRS-Rfa Addgene 31601	RR12EE345L linker EE12RR345L EGFRt P2A BFP	METDTLLLWVLLLWVPGSTGLEIRAAFLRQRNTALRTEVAELEQEVQRLENEVSQYETRYGPLGGGKGGGGSGGGGSGGGGSGGGSLEIEAAFLERENTALETRVAELRQRVQRLRNRVSQYRTRYGPLGGGKEFTRKVCNGIGIGEFKDSLSINATNIKHFKNCTSISGDLHILPVAFRGDSFTHTPPLDPQELDILKTVKEITGFLLIQAWPENRTDLHAFENLEIIRGRTKQHGQFSLAVVSLNITSLGLRSLKEISDGDVIISGNKNLCYANTINWKKLFGTSGQKTKIISNRGENSCKATGQVCHALCSPEGCWGPEPRDCVSCRNVSRGRECVDKCNLLEGEPREFVENSECIQCHPECLPQAMNITCTGRGPDNCIQCAHYIDGPHCVKTCP…
		LZRS-Rfa Addgene 31601	LZRS-Rfa Addgene 31601	FLAG-RR12EE345L P2A CBR-E2A-GFP	METDTLLLWVLLLWVPGSTGDYKDDDDKLEIRAAFLRQRNTALRTEVAELEQEVQRLENEVSQYETRYGPLGGGKGSGRAKRATNFSLLKQAGDVEENPGPEFTMVKREKNVIYGPEPLHPLEDLTAGEMLFRALRKHSHLPQALVDVVGDESLSYKEFFEATVLLAQSLHNCGYKMNDVVSICAENNTRFFIPVIAAWYIGMIVAPVNESYIPDELCKVMGISKPQIVFTTKNILNKVLEVQSRTNFIKRIIILDTVENIHGCESLPNFISRYSDGNIANFKPLHFDPVEQVAAILCSSGTTGLPKGVMQTHQNICVRLIHALDPRYGTQLIPGVTVLVYLPFFHAFGFHITLGYFMVGLRVIMFRRFDQEAFLKAIQDYEVRSVINVPSVILFLSKS…
		pENTR1a no ccdB Addgene 17398	LZRS-Rfa Addgene 31601 or PB-MMLV-puro	FLAG-RR12EE345L P2A iC9 F2A CD19 CD8H CD8TM CD28z	METDTLLLWVLLLWVPGSTGDYKDDDDKLEIRAAFLRQRNTALRTEVAELEQEVQRLENEVSQYETRYGPLGGGKGSGRAKRATNFSLLKQAGDVEENPGPEFTRAKRMGVQVETISPGDGRTFPKRGQTCVVHYTGMLEDGKKVDSSRDRNKPFKFMLGKQEVIRGWEEGVAQMSVGQRAKLTISPDYAYGATGHPGIIPPHATLVFDVELLKLESGGGSGVDGFGDVGALESLRGNADLAYILSMEPCGHCLIINNVNFCRESGLRTRTGSNIDCEKLRRRFSSLHFMVEVKGDLTAKKMVLALLELARQDHGALDCCVVVILSHGCQASHLQFPGAVYGTDGCPVSVEKIVNIFNGTSCPSLGGKPKLFFIQACGGEQKDHGFEVASTSPEDESPG…
		pENTR1a no ccdB Addgene 17398	LZRS-Rfa Addgene 31601	FLAG-RR12EE345L P2A iC9 F2A CD19 CD8H CD8TM CD3z delta	METDTLLLWVLLLWVPGSTGDYKDDDDKLEIRAAFLRQRNTALRTEVAELEQEVQRLENEVSQYETRYGPLGGGKGSGRAKRATNFSLLKQAGDVEENPGPEFTRAKRMGVQVETISPGDGRTFPKRGQTCVVHYTGMLEDGKKVDSSRDRNKPFKFMLGKQEVIRGWEEGVAQMSVGQRAKLTISPDYAYGATGHPGIIPPHATLVFDVELLKLESGGGSGVDGFGDVGALESLRGNADLAYILSMEPCGHCLIINNVNFCRESGLRTRTGSNIDCEKLRRRFSSLHFMVEVKGDLTAKKMVLALLELARQDHGALDCCVVVILSHGCQASHLQFPGAVYGTDGCPVSVEKIVNIFNGTSCPSLGGKPKLFFIQACGGEQKDHGFEVASTSPEDESPG…
		pENTR1a no ccdB Addgene 17398	LZRS-Rfa Addgene 31601	RR12EE345L linker EE12RR345L Thy1.1 P2A CD20 CD8H CD8TM CD28z E2A	METDTLLLWVLLLWVPGSTGLEIRAAFLRQRNTALRTEVAELEQEVQRLENEVSQYETRYGPLGGGKGGGGSGGGGSGGGGSGGGSLEIEAAFLERENTALETRVAELRQRVQRLRNRVSQYRTRYGPLGGGKEFTQKVTSLTACLVNQNLRLDCRHENNTKDNSIQHEFSLTREKRKHVLSGTLGIPEHTYRSRVTLSNQPYIKVLTLANFTTKDEGDYFCELRVSGANPMSSNKSISVYRDKLVKCGGISLLVQNTSWMLLLLLSLSLLQALDFISLGSGATNFSLLKQAGDVEENPGPGSLTMASPLTRFLSLNLLLLGESIILGSGEAQIVMSQSPAILSASPGEKVTMTCRARSSVSYIHWYQQKPGSSPKPWIYATSNLASGVPGRFSGSGSG…
		pENTR1a no ccdB Addgene 17398	LZRS-Rfa Addgene 31601 or PB-MMLV-puro	RR12EE345L linker EE12RR345L Thy1.1 P2A CD20 CD28H CD28TM CD28z E2A	METDTLLLWVLLLWVPGSTGLEIRAAFLRQRNTALRTEVAELEQEVQRLENEVSQYETRYGPLGGGKGGGGSGGGGSGGGGSGGGSLEIEAAFLERENTALETRVAELRQRVQRLRNRVSQYRTRYGPLGGGKEFTQKVTSLTACLVNQNLRLDCRHENNTKDNSIQHEFSLTREKRKHVLSGTLGIPEHTYRSRVTLSNQPYIKVLTLANFTTKDEGDYFCELRVSGANPMSSNKSISVYRDKLVKCGGISLLVQNTSWMLLLLLSLSLLQALDFISLGSGATNFSLLKQAGDVEENPGPGSLTMASPLTRFLSLNLLLLGESIILGSGEAQIVMSQSPAILSASPGEKVTMTCRARSSVSYIHWYQQKPGSSPKPWIYATSNLASGVPGRFSGSGSG…
		pENTR1a no ccdB Addgene 17398	LZRS-Rfa Addgene 31601	RR12EE345L linker EE12RR345L Thy1.1 P2A CD20 CD28H CD28TM CD3z delta E2A	METDTLLLWVLLLWVPGSTGLEIRAAFLRQRNTALRTEVAELEQEVQRLENEVSQYETRYGPLGGGKGGGGSGGGGSGGGGSGGGSLEIEAAFLERENTALETRVAELRQRVQRLRNRVSQYRTRYGPLGGGKEFTQKVTSLTACLVNQNLRLDCRHENNTKDNSIQHEFSLTREKRKHVLSGTLGIPEHTYRSRVTLSNQPYIKVLTLANFTTKDEGDYFCELRVSGANPMSSNKSISVYRDKLVKCGGISLLVQNTSWMLLLLLSLSLLQALDFISLGSGATNFSLLKQAGDVEENPGPGSLTMASPLTRFLSLNLLLLGESIILGSGEAQIVMSQSPAILSASPGEKVTMTCRARSSVSYIHWYQQKPGSSPKPWIYATSNLASGVPGRFSGSGSG…
		pENTR1a no ccdB Addgene 17398	LZRS-Rfa Addgene 31601	FLAG-RR12EE345L P2A iC9 F2A CD19 CD8H CD8TM CD28 1XX	METDTLLLWVLLLWVPGSTGDYKDDDDKLEIRAAFLRQRNTALRTEVAELEQEVQRLENEVSQYETRYGPLGGGKGSGRAKRATNFSLLKQAGDVEENPGPEFTRAKRMGVQVETISPGDGRTFPKRGQTCVVHYTGMLEDGKKVDSSRDRNKPFKFMLGKQEVIRGWEEGVAQMSVGQRAKLTISPDYAYGATGHPGIIPPHATLVFDVELLKLESGGGSGVDGFGDVGALESLRGNADLAYILSMEPCGHCLIINNVNFCRESGLRTRTGSNIDCEKLRRRFSSLHFMVEVKGDLTAKKMVLALLELARQDHGALDCCVVVILSHGCQASHLQFPGAVYGTDGCPVSVEKIVNIFNGTSCPSLGGKPKLFFIQACGGEQKDHGFEVASTSPEDESPG…
		pENTR1a no ccdB Addgene 17398	LZRS-Rfa Addgene 31601	pENTR1A RR12EE345L linker EE12RR345L Thy1.1 P2A CD20 CD28H CD28TM CD28 1XX E2A	METDTLLLWVLLLWVPGSTGLEIRAAFLRQRNTALRTEVAELEQEVQRLENEVSQYETRYGPLGGGKGGGGSGGGGSGGGGSGGGSLEIEAAFLERENTALETRVAELRQRVQRLRNRVSQYRTRYGPLGGGKEFTQKVTSLTACLVNQNLRLDCRHENNTKDNSIQHEFSLTREKRKHVLSGTLGIPEHTYRSRVTLSNQPYIKVLTLANFTTKDEGDYFCELRVSGANPMSSNKSISVYRDKLVKCGGISLLVQNTSWMLLLLLSLSLLQALDFISLGSGATNFSLLKQAGDVEENPGPGSLTMASPLTRFLSLNLLLLGESIILGSGEAQIVMSQSPAILSASPGEKVTMTCRARSSVSYIHWYQQKPGSSPKPWIYATSNLASGVPGRFSGSGSG…
		pENTR1a no ccdB Addgene 17398	LZRS-Rfa Addgene 31601	Q2-RR12EE345L P2A iC9 F2A 3xFLAG BCL2 D34A E2A CD19 CD8H CD8TM CD28z	METDTLLLWVLLLWVPGSTGGSGELPTQGTFSNVSTNVSGGGGSGGGSELPTQGTFSNVSTNVSGGGGSGGGSALGLEIRAAFLRQRNTALRTEVAELEQEVQRLENEVSQYETRYGPLGGGKGSGRAKRATNFSLLKQAGDVEENPGPEFTRAKRMGVQVETISPGDGRTFPKRGQTCVVHYTGMLEDGKKVDSSRDRNKPFKFMLGKQEVIRGWEEGVAQMSVGQRAKLTISPDYAYGATGHPGIIPPHATLVFDVELLKLESGGGSGVDGFGDVGALESLRGNADLAYILSMEPCGHCLIINNVNFCRESGLRTRTGSNIDCEKLRRRFSSLHFMVEVKGDLTAKKMVLALLELARQDHGALDCCVVVILSHGCQASHLQFPGAVYGTDGCPVSVE…
		pENTR1a no ccdB Addgene 17398	LZRS-Rfa Addgene 31601 or PB-MMLV-puro	Q2-RR12EE345L P2A iC9 F2A CD19 CD8H CD8TM CD28z	METDTLLLWVLLLWVPGSTGGSGELPTQGTFSNVSTNVSGGGGSGGGSELPTQGTFSNVSTNVSGGGGSGGGSALGLEIRAAFLRQRNTALRTEVAELEQEVQRLENEVSQYETRYGPLGGGKGSGRAKRATNFSLLKQAGDVEENPGPEFTRAKRMGVQVETISPGDGRTFPKRGQTCVVHYTGMLEDGKKVDSSRDRNKPFKFMLGKQEVIRGWEEGVAQMSVGQRAKLTISPDYAYGATGHPGIIPPHATLVFDVELLKLESGGGSGVDGFGDVGALESLRGNADLAYILSMEPCGHCLIINNVNFCRESGLRTRTGSNIDCEKLRRRFSSLHFMVEVKGDLTAKKMVLALLELARQDHGALDCCVVVILSHGCQASHLQFPGAVYGTDGCPVSVE…
		pENTR1a no ccdB Addgene 17398	LZRS-Rfa Addgene 31601	R2 3N PD-1 DNR P2A CD20 CD28H CD28TM CD28z E2A FasDNR	METDTLLLWVLLLWVPGSTGCPYSNPSLCSGGGGSSGGGGSDCPYSNPSLCGGGGSGGGSLEIEAAFLRQENTALRTRVAELEQEVQRLENEVSQYETRYGPLGGGKGGGGSGGGGSGGGGSGGGSLEIEAAFLERENTALETRVAELRQRVQRLRNRVSQYRTRYGPLGGGKEFTGSTSGSGKPGSGEGSTKGLEVPNGPWRSLTFYPAWLTVSEGANATFTCSLSNWSEDLMLNWNRLSPSNQTEKQAAFCNGLSQPVQDARFQIIQLPNRHDFHMNILDTRRNDSGIYLCGAISLHPKAKIEESPGAELVVTERILETSTRYPSPSPKPEGRFQGMVFLACVLGGSFGFLGFLGLCILCRAKFSRSAETAANLQDTFDALHMQTLAPRGSGATNFS…
		pENTR1a no ccdB Addgene 17398	LZRS-Rfa Addgene 31601 or PB-MMLV-puro	3N Thy1.1 P2A CD20 CD28H CD28TM CD28z E2A	METDTLLLWVLLLWVPGSTGLEIEAAFLRQENTALRTRVAELEQEVQRLENEVSQYETRYGPLGGGKGGGGSGGGGSGGGGSGGGSLEIEAAFLERENTALETRVAELRQRVQRLRNRVSQYRTRYGPLGGGKEFTQKVTSLTACLVNQNLRLDCRHENNTKDNSIQHEFSLTREKRKHVLSGTLGIPEHTYRSRVTLSNQPYIKVLTLANFTTKDEGDYFCELRVSGANPMSSNKSISVYRDKLVKCGGISLLVQNTSWMLLLLLSLSLLQALDFISLGSGATNFSLLKQAGDVEENPGPGSLTMASPLTRFLSLNLLLLGESIILGSGEAQIVMSQSPAILSASPGEKVTMTCRARSSVSYIHWYQQKPGSSPKPWIYATSNLASGVPGRFSGSGSG…
		pENTR1a no ccdB Addgene 17398	PB-MPSV-puro	Q2-RR12EE345L P2A iC9 F2A	METDTLLLWVLLLWVPGSTGGSGELPTQGTFSNVSTNVSGGGGSGGGSELPTQGTFSNVSTNVSGGGGSGGGSALGLEIRAAFLRQRNTALRTEVAELEQEVQRLENEVSQYETRYGPLGGGKGSGRAKRATNFSLLKQAGDVEENPGPEFTRAKRMGVQVETISPGDGRTFPKRGQTCVVHYTGMLEDGKKVDSSRDRNKPFKFMLGKQEVIRGWEEGVAQMSVGQRAKLTISPDYAYGATGHPGIIPPHATLVFDVELLKLESGGGSGVDGFGDVGALESLRGNADLAYILSMEPCGHCLIINNVNFCRESGLRTRTGSNIDCEKLRRRFSSLHFMVEVKGDLTAKKMVLALLELARQDHGALDCCVVVILSHGCQASHLQFPGAVYGTDGCPVSVE…
		pENTR1a no ccdB Addgene 17398	LZRS-Rfa Addgene 31601	3N PD-1 CD28TM CD28z (PD-1 CAR)	METDTLLLWVLLLWVPGSTGLEIEAAFLRQENTALRTRVAELEQEVQRLENEVSQYETRYGPLGGGKGGGGSGGGGSGGGGSGGGSLEIEAAFLERENTALETRVAELRQRVQRLRNRVSQYRTRYGPLGGGKEFTGSTSGSGKPGSGEGSTKGLEVPNGPWRSLTFYPAWLTVSEGANATFTCSLSNWSEDLMLNWNRLSPSNQTEKQAAFCNGLSQPVQDARFQIIQLPNRHDFHMNILDTRRNDSGIYLCGAISLHPKAKIEESPGAELVVTERILETSTRYPSPSPKPEGRFQGMFWALVVVAGVLFCYGLLVTVALCVIWTNSRRNRLLQSDYMNMTPRRPGLTRKPYQPYAPARDFAAYRPRAKFSRSAETAANLQDPNQLYNELNLGRREEY…
		pENTR1a no ccdB Addgene 17398	PB-MPSV-puro	R2 3N PD-1 DNR P2A CD20 CD28H CD28TM CD28z E2A FasBB	METDTLLLWVLLLWVPGSTGCPYSNPSLCSGGGGSSGGGGSDCPYSNPSLCGGGGSGGGSLEIEAAFLRQENTALRTRVAELEQEVQRLENEVSQYETRYGPLGGGKGGGGSGGGGSGGGGSGGGSLEIEAAFLERENTALETRVAELRQRVQRLRNRVSQYRTRYGPLGGGKEFTGSTSGSGKPGSGEGSTKGLEVPNGPWRSLTFYPAWLTVSEGANATFTCSLSNWSEDLMLNWNRLSPSNQTEKQAAFCNGLSQPVQDARFQIIQLPNRHDFHMNILDTRRNDSGIYLCGAISLHPKAKIEESPGAELVVTERILETSTRYPSPSPKPEGRFQGMVFLACVLGGSFGFLGFLGLCILCRAKFSRSAETAANLQDTFDALHMQTLAPRGSGATNFS…
		pENTR1a no ccdB Addgene 17398	LZRS-Rfa Addgene 31601	3N Thy1.1 P2A CD20 CD28H CD28TM CD28z E2A FasBB	METDTLLLWVLLLWVPGSTGLEIEAAFLRQENTALRTRVAELEQEVQRLENEVSQYETRYGPLGGGKGGGGSGGGGSGGGGSGGGSLEIEAAFLERENTALETRVAELRQRVQRLRNRVSQYRTRYGPLGGGKEFTQKVTSLTACLVNQNLRLDCRHENNTKDNSIQHEFSLTREKRKHVLSGTLGIPEHTYRSRVTLSNQPYIKVLTLANFTTKDEGDYFCELRVSGANPMSSNKSISVYRDKLVKCGGISLLVQNTSWMLLLLLSLSLLQALDFISLGSGATNFSLLKQAGDVEENPGPGSLTMASPLTRFLSLNLLLLGESIILGSGEAQIVMSQSPAILSASPGEKVTMTCRARSSVSYIHWYQQKPGSSPKPWIYATSNLASGVPGRFSGSGSG…
		pENTR1a no ccdB Addgene 17398	PB-MPSV-puro	Q2-RR12EE345L P2A CD8SP R2 PD-1H delta F2A CD200R CD27 E2A CD19 CD8H CD8TM CD28z	METDTLLLWVLLLWVPGSTGGSGELPTQGTFSNVSTNVSGGGGSGGGSELPTQGTFSNVSTNVSGGGGSGGGSALGLEIRAAFLRQRNTALRTEVAELEQEVQRLENEVSQYETRYGPLGGGKGSGRAKRATNFSLLKQAGDVEENPGPEFTMALPVTALLLPLALLLHAARPCPYSNPSLCSGGGGSSGGGGSDCPYSNPSLCGGGGSGGGSTERILETSTRYPSPSPKPEGRFQGMFWALVVVAGVLFCYGLLVTVALCVIWTRAKFSRSAETAANLQDTFDALHMQTLAPRGTGRAKRVKQTLNFDLLKLAGDVESNPGPGSGMYSMQLASCVTLTLVLLVNSTDKNQTTQNNSSSPLTQVNTTVSVQIGTKALLCCFSIPLTKAVLITWIIKLRG…
		pENTR1a no ccdB Addgene 17398	PB-MPSV-puro	R2 3N PD-1 OX40 P2A CD20 CD28H CD28TM CD28z E2A FasBB	METDTLLLWVLLLWVPGSTGCPYSNPSLCSGGGGSSGGGGSDCPYSNPSLCGGGGSGGGSLEIEAAFLRQENTALRTRVAELEQEVQRLENEVSQYETRYGPLGGGKGGGGSGGGGSGGGGSGGGSLEIEAAFLERENTALETRVAELRQRVQRLRNRVSQYRTRYGPLGGGKEFTGSTSGSGKPGSGEGSTKGTSLEVPNGPWRSLTFYPAWLTVSEGANATFTCSLSNWSEDLMLNWNRLSPSNQTEKQAAFCNGLSQPVQDARFQIIQLPNRHDFHMNILDTRRNDSGIYLCGAISLHPKAKIEESPGAELVVTERILETSTRYPSPSPKPEGRFQGMAFAVLLGLGLGLLAPLTVLLALYLLRKAWRLPNTPKPCWGNSFRTPIQEEHTDAHFTL…
		pENTR1a no ccdB Addgene 17398	PB-MPSV-puro	Q2-RR12EE345L P2A R2 BAFF-R R2 CD28H CD28TM CD28 1XX E2A CD79b FLAG PD-1H CD8TM CD28 1XX	METDTLLLWVLLLWVPGSTGGSGELPTQGTFSNVSTNVSGGGGSGGGSELPTQGTFSNVSTNVSGGGGSGGGSALGLEIRAAFLRQRNTALRTEVAELEQEVQRLENEVSQYETRYGPLGGGKGSGRAKRATNFSLLKQAGDVEENPGPGSLTMASPLTRFLSLNLLLLGESIILGSGEACPYSNPSLCSGGGGSSGGGGSDCPYSNPSLCGGGGSGGGSDIQMTQSPSSLSASVGDRVTITCRASQDVSTAVAWYQQKPGKAPKLLIYSASFLYSGVPSRFSGSGSGTDFTLTISSLQPEDFATYYCQQSQISPPTFGQGTKVEIKRGGGGSGGGGSGGGGSEVQLVESGGGLVQPGGSLRLSCAASGFTISSSSIHWVRQAPGKGLEWVAWVLPSVG…
		pENTR1a no ccdB Addgene 17398	PB-MPSV-puro	3N Thy1.1 P2A CD20 CD8H CD8TM CD28 1XX	METDTLLLWVLLLWVPGSTGLEIEAAFLRQENTALRTRVAELEQEVQRLENEVSQYETRYGPLGGGKGGGGSGGGGSGGGGSGGGSLEIEAAFLERENTALETRVAELRQRVQRLRNRVSQYRTRYGPLGGGKEFTQKVTSLTACLVNQNLRLDCRHENNTKDNSIQHEFSLTREKRKHVLSGTLGIPEHTYRSRVTLSNQPYIKVLTLANFTTKDEGDYFCELRVSGANPMSSNKSISVYRDKLVKCGGISLLVQNTSWMLLLLLSLSLLQALDFISLGSGATNFSLLKQAGDVEENPGPGSLTMASPLTRFLSLNLLLLGESIILGSGEAQIVMSQSPAILSASPGEKVTMTCRARSSVSYIHWYQQKPGSSPKPWIYATSNLASGVPGRFSGSGSG…
		pENTR1a no ccdB Addgene 17398	PB-MPSV-puro	R2 3N PD-1 OX40 P2A CD20 CD8H CD8TM CD28 1XX E2A FasBB	METDTLLLWVLLLWVPGSTGCPYSNPSLCSGGGGSSGGGGSDCPYSNPSLCGGGGSGGGSLEIEAAFLRQENTALRTRVAELEQEVQRLENEVSQYETRYGPLGGGKGGGGSGGGGSGGGGSGGGSLEIEAAFLERENTALETRVAELRQRVQRLRNRVSQYRTRYGPLGGGKEFTGSTSGSGKPGSGEGSTKGTSLEVPNGPWRSLTFYPAWLTVSEGANATFTCSLSNWSEDLMLNWNRLSPSNQTEKQAAFCNGLSQPVQDARFQIIQLPNRHDFHMNILDTRRNDSGIYLCGAISLHPKAKIEESPGAELVVTERILETSTRYPSPSPKPEGRFQGMAFAVLLGLGLGLLAPLTVLLALYLLRKAWRLPNTPKPCWGNSFRTPIQEEHTDAHFTL…
		pENTR1a no ccdB Addgene 17398	PB-MPSV-puro	3N Thy1.1 P2A 2MC57 VHH CD20 CD8H CD8TM CD28 1XX E2A V5 CD19 PD-1H CD8TM CD28 1XX	METDTLLLWVLLLWVPGSTGLEIEAAFLRQENTALRTRVAELEQEVQRLENEVSQYETRYGPLGGGKGGGGSGGGGSGGGGSGGGSLEIEAAFLERENTALETRVAELRQRVQRLRNRVSQYRTRYGPLGGGKEFTQKVTSLTACLVNQNLRLDCRHENNTKDNSIQHEFSLTREKRKHVLSGTLGIPEHTYRSRVTLSNQPYIKVLTLANFTTKDEGDYFCELRVSGANPMSSNKSISVYRDKLVKCGGISLLVQNTSWMLLLLLSLSLLQALDFISLGSGATNFSLLKQAGDVEENPGPGSLTMASPLTRFLSLNLLLLGESIILGSGEAQVQLQESGGGLVQAGGSLRLSCAASGRDFATYSMAWFRQAPGKERESVATISWSGQRTRYADSVKGR…
		pENTR1a no ccdB Addgene 17398	PB-MPSV-puro	334354 hCD19 VHH myc CD8H CS CD8TM CD28 1XX E2A 2MC57 VHH CD20 ST CD8H CD8TM CD28 1XX P2A V5 3N PD-1H delta	MYSMQLASCVTLTLVLLVNSEVQLVESGGGLVQPGGSLRLSCAASGFSFSDFWMSWVRQAPGKGLEWVATISQAGSEKDYVDSVKGRFTISRDNAKKSLYLQMNSLRAEDTAVYYCASGVYSFDYRGQGTLVTVSSEQKLISEEDLAAASTTTKPVLRTPSPVHPTGTSQPQRPEDSRPRGSVKGTGLDFASDALGIYIWAPLAGICVALLLSLIITLICYNSRRNRLLQSDYMNMTPRRPGLTRKPYQPYAPARDFAAYRPRAKFSRSAETAANLQDPNQLYNELNLGRREEYDVLEKKRARDPEMGGKQQRRRNPQEGVFNALQKDKMAEAFSEIGTKGERRRGKGHDGLFQGLSTATKDTFDALHMQTLAPRGSGQCTNYALLKLAGDVESNPGPL…
		pENTR1a no ccdB Addgene 17398	PB-MPSV-puro	334354 hCD19 VHH myc CD8H CS CD8TM CD28 1XX E2A 2MC57 VHH CD20 ST CD8H CD8TM CD28 1XX P2A R2 3N CD200R CD27	MYSMQLASCVTLTLVLLVNSEVQLVESGGGLVQPGGSLRLSCAASGFSFSDFWMSWVRQAPGKGLEWVATISQAGSEKDYVDSVKGRFTISRDNAKKSLYLQMNSLRAEDTAVYYCASGVYSFDYRGQGTLVTVSSEQKLISEEDLAAASTTTKPVLRTPSPVHPTGTSQPQRPEDSRPRGSVKGTGLDFASDALGIYIWAPLAGICVALLLSLIITLICYNSRRNRLLQSDYMNMTPRRPGLTRKPYQPYAPARDFAAYRPRAKFSRSAETAANLQDPNQLYNELNLGRREEYDVLEKKRARDPEMGGKQQRRRNPQEGVFNALQKDKMAEAFSEIGTKGERRRGKGHDGLFQGLSTATKDTFDALHMQTLAPRGSGQCTNYALLKLAGDVESNPGPL…
		pENTR1a no ccdB Addgene 17398	PB-MPSV-puro	IL-2SP PD-1 OX40 P2A FasBB	MYSMQLASCVTLTLVLLVNSTSLEVPNGPWRSLTFYPAWLTVSEGANATFTCSLSNWSEDLMLNWNRLSPSNQTEKQAAFCNGLSQPVQDARFQIIQLPNRHDFHMNILDTRRNDSGIYLCGAISLHPKAKIEESPGAELVVTERILETSTRYPSPSPKPEGRFQGMAFAVLLGLGLGLLAPLTVLLALYLLRKAWRLPNTPKPCWGNSFRTPIQEEHTDAHFTLAKIGSGATNFSLLKQAGDVEENPGPGSLTRAKRGSGLEMLWIWAVLPLVLAGSQLRVHTQGTNSISESLKLRRRVRETDKNCSEGLYQGGPFCCQPCQPGKKKVEDCKMNGGTPTCAPCTEGKEYMDKNHYADKCRRCTLCDEEHGLEVETNCTLTQNTKCKCKPDFYCDSPGC…
	luciferase constructs	LZRS-Rfa Addgene 31601	LZRS-Rfa Addgene 31601	ffluc-Thy1.1-Neo (firefly luciferase, Thy1.1, neomycin phosphotransferase)	MEDAKNIKKGPAPFYPLEDGTAGEQLHKAMKRYALVPGTIAFTDAHIEVDITYAEYFEMSVRLAEAMKRYGLNTNHRIVVCSENSLQFFMPVLGALFIGVAVAPANDIYNERELLNSMGISQPTVVFVSKKGLQKILNVQKKLPIIQKIIIMDSKTDYQGFQSMYTFVTSHLPPGFNEYDFVPESFDRDKTIALIMNSSGSTGLPKGVALPHRTACVRFSHARDPIFGNQIIPDTAILSVVPFHHGFGMFTTLGYLICGFRVVLMYRFEEELFLRSLQDYKIQSALLVPTLFSFFAKSTLIDKYDLSNLHEIASGGAPLSKEVGEAVAKRFHLPGIRQGYGLTETTSAILITPEGDDKPGAVGKVVPFFEAKVVDLDTGKTLGVNQRGELCVRGPMIMS…
		pENTR1a no ccdB Addgene 17398	PB-EF-1a-intron	CBR P2A hCD8a T2A puroR	MVKREKNVIYGPEPLHPLEDLTAGEMLFRALRKHSHLPQALVDVVGDESLSYKEFFEATVLLAQSLHNCGYKMNDVVSICAENNTRFFIPVIAAWYIGMIVAPVNESYIPDELCKVMGISKPQIVFTTKNILNKVLEVQSRTNFIKRIIILDTVENIHGCESLPNFISRYSDGNIANFKPLHFDPVEQVAAILCSSGTTGLPKGVMQTHQNICVRLIHALDPRYGTQLIPGVTVLVYLPFFHAFGFHITLGYFMVGLRVIMFRRFDQEAFLKAIQDYEVRSVINVPSVILFLSKSPLVDKYDLSSLRELCCGAAPLAKEVAEVAAKRLNLPGIRCGFGLTESTSAIIQTLGDEFKSGSLGRVTPLMAAKIADRETGKALGPNQVGELCIKGPMVSKGYV…
		pENTR1a no ccdB Addgene 17398	PB-MPSV-puro	gLuc PD-1H CD24 GPI P2A EGFP - Surface-expressed Gaussia luciferase with PD-1 hinge. Membrane expression based on mouse CD24 GPI transfer signal.	METDTLLLWVLLLWVPGSTGKPTENNEDFNIVAVASNFATTDLDADRGKLPGKKLPLEVLKEMEANARKAGCTRGCLICLSHIKCTPKMKKFIPGRCHTYEGDKESAQGGIGEAIVDIPEIPGFKDLEPMEQFIAQVDLCVDCTTGCLKGLANVQCSDLLKKWLPQRCATFASKIQGQVDKIKGAGGDGGGGSGGGSEFTTERILETSTRYPSPSPKPEGRFQGMTTRGGGSSLQSTAGLLALSLSLLHLYCGSGATNFSLLKQAGDVEENPGPGSLMVSKGEELFTGVVPILVELDGDVNGHKFSVSGEGEGDATYGKLTLKFICTTGKLPVPWPTLVTTLTYGVQCFSRYPDHMKQHDFFKSAMPEGYVQERTIFFKDDGNYKTRAEVKFEGDTLVN…
	flourescent protein construct	pENTR1a no ccdB Addgene 17398	PB-MPSV-puro	iRFP713 P2A hygro E2A TAA WPRE Used for target identification in Incucyte assay.	MAEGSVARQPDLLTCDDEPIHIPGAIQPHGLLLALAADMTIVAGSDNLPELTGLAIGALIGRSAADVFDSETHNRLTIALAEPGAAVGAPITVGFTMRKDAGFIGSWHRHDQLIFLELEPPQRDVAEPQAFFRRTNSAIRRLQAAETLESACAAAAQEVRKITGFDRVMIYRFASDFSGEVIAEDRCAEVESKLGLHYPASTVPAQARRLYTINPVRIIPDINYRPVPVTPDLNPVTGRPIDLSFAILRSVSPVHLEFMRNIGMHGTMSISILRGERLWGLIVCHHRTPYYVDLDGRQACELVAQVLAWQIGVMEEGSGATNFSLLKQAGDVEENPGPEFTMKKPELTATSVEKFLIEKFDSVSDLMQLSEGEESRAFSFDVGGRGYVLRVNSCADGFY…
	target antigen and inhibitory ligand vectors	SFG	SFG	mouse CD19 - used in C1498 ffluc-Thy1.1-Neo	MPSPLPVSFLLFLTLVGGRPQKSLLVEVEEGGNVVLPCLPDSSPVSSEKLAWYRGNQSTPFLELSPGSPGLGLHVGSLGILLVIVNVSDHMGGFYLCQKRPPFKDIWQPAWTVNVEDSGEMFRWNASDVRDLDCDLRNRSSGSHRSTSGSQLYVWAKDHPKVWGTKPVCAPRGSSLNQSLINQDLTVAPGSTLWLSCGVPPVPVAKGSISWTHVHPRRPNVSLLSLSLGGEHPVREMWVWGSLLLLPQATALDEGTYYCLRGNLTIERHVKVIARSAVWLWLLRTGGWIVPVVTLVYVIFCMVSLVAFLYCQRAFILRRKRKRMTDPARRFFKVTPPSGNGTQNQYGNVLSLPTSTSGQAHAQRWAAGLGSVPGSYGNPRIQVQDTGAQSHETGLEEEG…
		LZRS-Rfa Addgene 31601	LZRS-Rfa Addgene 31601	mouse CD20 - used in C1498-CD20 (ffluc-Thy1.1-Neo) and in BM185-CD20	MSGPFPAEPTKGPLAMQPAPKVNLKRTSSLVGPTQSFFMRESKALGAVQIMNGLFHITLGGLLMIPTGVFAPICLSVWYPLWGGIMYIISGSLLAAAAEKTSRKSLVKAKVIMSSLSLFAAISGIILSIMDILNMTLSHFLKMRRLELIQTSKPYVDIYDCEPSNSSEKNSPSTQYCNSIQSVFLGILSAMLISAFFQKLVTAGIVENEWKRMCTRSKSNVVLLSAGEKNEQTIKMKEEIIELSGVSSQPKNEEEIEIIPVQEEEEEEAEINFPAPPQEQESLPVENEIAP
		pENTR1a no ccdB Addgene 17398	PB-EF-1a-intron	mouse CD19 - used in C1498 CBR-hCD8-puro target clone	MPSPLPVSFLLFLTLVGGRPQKSLLVEVEEGGNVVLPCLPDSSPVSSEKLAWYRGNQSTPFLELSPGSPGLGLHVGSLGILLVIVNVSDHMGGFYLCQKRPPFKDIWQPAWTVNVEDSGEMFRWNASDVRDLDCDLRNRSSGSHRSTSGSQLYVWAKDHPKVWGTKPVCAPRGSSLNQSLINQDLTVAPGSTLWLSCGVPPVPVAKGSISWTHVHPRRPNVSLLSLSLGGEHPVREMWVWGSLLLLPQATALDEGTYYCLRGNLTIERHVKVIARSAVWLWLLRTGGWIVPVVTLVYVIFCMVSLVAFLYCQRAFILRRKRKRMTDPARRFFKVTPPSGNGTQNQYGNVLSLPTSTSGQAHAQRWAAGLGSVPGSYGNPRIQVQDTGAQSHETGLEEEG…
		pENTR1a no ccdB Addgene 17398	PB-EF-1a-intron	mouse CD20 - used in C1498 CBR-hCD8-puro target clone	MSGPFPAEPTKGPLAMQPAPKVNLKRTSSLVGPTQSFFMRESKALGAVQIMNGLFHITLGGLLMIPTGVFAPICLSVWYPLWGGIMYIISGSLLAAAAEKTSRKSLVKAKVIMSSLSLFAAISGIILSIMDILNMTLSHFLKMRRLELIQTSKPYVDIYDCEPSNSSEKNSPSTQYCNSIQSVFLGILSAMLISAFFQKLVTAGIVENEWKRMCTRSKSNVVLLSAGEKNEQTIKMKEEIIELSGVSSQPKNEEEIEIIPVQEEEEEEAEINFPAPPQEQESLPVENEIAP
		pENTR1a no ccdB Addgene 17398	PB-EF-1a-intron	CD79b delta - mouse CD79b extracellular - CD28TM - CD3zeta delta used in C1498 CBR-hCD8-puro target clone	MATLVLSSMPCHWLLFLLLLFSGEPVPAMTSSDLPLNFQGSPCSQIWQHPRFAAKKRSSMVKFHCYTNHSGALTWFRKRGSQQPQELVSEEGRIVQTQNGSVYTLTIQNIQYEDNGIYFCKQKCDSANHNVTDSCGTELLVLGFSTLDQLKRRNTLKDFWALVVVAGVLFCYGLLVTVALCVIWTRAKFSRSAETAANLQDTYDALHMQTLAPR
		pENTR1a no ccdB Addgene 17398	PB-EF-1a-intron	mouse BAFF-R used in C1498 CBR-hCD8-puro target clone	MGARRLRVRSQRSRDSSVPTQCNQTECFDPLVRNCVSCELFHTPDTGHTSSLEPGTALQPQEGSALRPDVALLVGAPALLGLILALTLVGLVSLVSWRWRQQLRTASPDTSEGVQQESLENVFVPSSETPHASAPTWPPLKEDADSALPRHSVPVPATELGSTELVTTKTAGPEQ
		pENTR1a no ccdB Addgene 17398	PB-EF-1a-intron-WPRE	human CD19 used in C1498 CBR-hCD8-puro target clone	MPPPRLLFFLLFLTPMEVRPEEPLVVKVEEGDNAVLQCLKGTSDGPTQQLTWSRESPLKPFLKLSLGLPGLGIHMRPLAIWLFIFNVSQQMGGFYLCQPGPPSEKAWQPGWTVNVEGSGELFRWNVSDLGGLGCGLKNRSSEGPSSPSGKLMSPKLYVWAKDRPEIWEGEPPCVPPRDSLNQSLSQDLTMAPGSTLWLSCGVPPDSVSRGPLSWTHVHPKGPKSLLSLELKDDRPARDMWVMETGLLLPRATAQDAGKYYCHRGNLTMSFHLEITARPVLWHWLLRTGGWKVSAVTLAYLIFCLCSLVGILHLQRALVLRRKRKRMTDPTRRFFKVTPPPGSGPQNQYGNVLSLPTPTSGLGRAQRWAAGLGGTAPSYGNPSSDVQADGALGSRSPPGV…
		LZRS	LZRS	mouse FasL - used in BM185-CD19-FasL	MQQPMNYPCPQIFWVDSSATSSWAPPGSVFPCPSCGPRGPDQRRPPPPPPPVSPLPPPSQPLPLPPLTPLKKKDHNTNLWLPVVFFMVLVALVGMGLGMYQLFHLQKELAELREFTNQSLKVSSFEKQIANPSTPSEKKEPRSVAHLTGNPHSRSIPLEWEDTYGTALISGVKYKKGGLVINETGLYFVYSKVYFRGQSCNNQPLNHKVYMRNSKYPEDLVLMEEKRLNYCTTGQIWAHSSYLGAVFNLTSADHLYVNISQLSLINFEESKTFFGLYKL
		LZRS	LZRS	mouse PD-L1 - used in BM185-CD20-PD-L1	MRIFAGIIFTACCHLLRAFTITAPKDLYVVEYGSNVTMECRFPVERELDLLALVVYWEKEDEQVIQFVAGEEDLKPQHSNFRGRASLPKDQLLKGNAALQITDVKLQDAGVYCCIISYGGADYKRITLKVNAPYRKINQRISVDPATSEHELICQAEGYPEAEVIWTNSDHQPVSGKRSVTTSRTEGMLLNVTSSLRVNATANDVFYCTFWRSQPGQNHTAELIIPELPATHPPQNRTHWVLLGSILLFLIVVSTVLLFLRKQVRMLDVEKCGVEDTSSKNRNDTQFEET
		pENTR1a no ccdB Addgene 17398	PB-EF-1a-intron	mouse CD200 - used in BM185-CD20-CD200	MGSLVFRRPFCHLSTYSLIWGMAAVALSTAQVEVVTQDERKALHTTASLRCSLKTSQEPLIVTWQKKKAVSPENMVTYSKTHGVVIQPAYKDRINVTELGLWNSSITFWNTTLEDEGCYMCLFNTFGSQKVSGTACLTLYVQPIVHLHYNYFEDHLNITCSATARPAPAISWKGTGTGIENSTESHFHSNGTTSVTSILRVKDPKTQVGKEVICQVLYLGNVIDYKQSLDKGFWFSVPLLLSIVSLVILLILISILLYWKRHRNQERGESSQGMQRMK
	Phoenix-E adhesion enhancement vectors	pENTR1a no ccdB Addgene 17398	PB-EF-1a-intron-WPRE	hCD8 T2A integrin alpha V	MALPVTALLLPLALLLHAARPSQFRVSPLDRTWNLGETVELKCQVLLSNPTSGCSWLFQPRGAAASPTFLLYLSQNKPKAAEGLDTQRFSGKRLGDTFVLTLSDFRRENEGYYFCSALSNSIMYFSHFVPVFLPAKPTTTPAPRPPTPAPTIASQPLSLRPEACRPAAGGAVHTRGLDFACDIYIWAPLAGTCGVLLLSLVITLYCNHRNRRRVCKCPRPVVKSGDKPSLSARYVSGGEGRGSLLTCGDVEENPGPTRTMAFPPRRRLRLGPRGLPLLLSGLLLPLCRAFNLDVDSPAEYSGPEGSYFGFAVDFFVPSASSRMFLLVGAPKANTTQPGIVEGGQVLKCDWSSTRRCQPIEFDATGNRDYAKDDPLEFKSHQWFGASVRSKQDKILACAP…
		pENTR1a no ccdB Addgene 17398	PB-EF-1a-intron-WPRE	mCD4 P2A integrin beta 3	MCRAISLRRLLLLLLQLSQLLAVTQGKTLVLGKEGESAELPCESSQKKITVFTWKFSDQRKILGQHGKGVLIRGGSPSQFDRFDSKKGAWEKGSFPLIINKLKMEDSQTYICELENRKEEVELWVFKVTFSPGTSLLQGQSLTLTLDSNSKVSNPLTECKHKKGKVVSGSKVLSMSNLRVQDSDFWNCTVTLDQKKNWFGMTLSVLGFQSTAITAYKSEGESAEFSFPLNFAEENGWGELMWKAEKDSFFQPWISFSIKNKEVSVQKSTKDLKLQLKETLPLTLKIPQVSLQFAGSGNLTLTLDKGTLHQEVNLVVMKVAQLNNTLTCEVMGPTSPKMRLTLKQENQEARVSEEQKVVQVVAPETGLWQCLLSEGDKVKMDSRIQVLSRGVNQTVFLAC…
