## Supplementary material for "Leucine zipper-based sorting system enables generation of multi-functional CAR T cells": Table S3 - element sequences

### Sheet: Sheet1
		Supplementary Table S3 - Sequences of construct elements described in the study
		Element name	Amino acid or DNA sequences	Template Source
	Leucine Zippers see also Supplementary Table 1	EE12RR345L zipper	LEIEAAFLERENTALETRVAELRQRVQRLRNRVSQYRTRYGPLGGGK	gBlock
		RR12EE345L zipper	LEIRAAFLRQRNTALRTEVAELEQEVQRLENEVSQYETRYGPLGGGK	gBlock
	Signal peptides	mouse Ig kappa signal peptide	METDTLLLWVLLLWVPGSTG	primer or gBlock
		mouse CD8 signal peptide	MASPLTRFLSLNLLLLGESIILGSGEA	primer or gBlock
		mouse IL-2 signal peptide	MYSMQLASCVTLTLVLLVNS	primer or gBlock
		human CD8 signal peptide	MALPVTALLLPLALLLHAARP	primer or gBlock
		mouse Fas signal peptide	MLWIWAVLPLVLAGSQLRVHT	primer or gBlock
	Hinge, spacers, extracellular domains	mouse CD28-9C hinge	CHTQSSPKL	primer or gBlock
		mouse Thy1.1 spacer and GPI transfer signal	QKVTSLTACLVNQNLRLDCRHENNTKDNSIQHEFSLTREKRKHVLSGTLGIPEHTYRSRVTLSNQPYIKVLTLANFTTKDEGDYFCELRVSGANPMSSNKSISVYRDKLVKCGGISLLVQNTSWMLLLLLSLSLLQALDFISL	ffluc-Thy1.1-Neo vector: 10.1182/blood-2009-08-232967
		human EGFRt extracellular domain	RKVCNGIGIGEFKDSLSINATNIKHFKNCTSISGDLHILPVAFRGDSFTHTPPLDPQELDILKTVKEITGFLLIQAWPENRTDLHAFENLEIIRGRTKQHGQFSLAVVSLNITSLGLRSLKEISDGDVIISGNKNLCYANTINWKKLFGTSGQKTKIISNRGENSCKATGQVCHALCSPEGCWGPEPRDCVSCRNVSRGRECVDKCNLLEGEPREFVENSECIQCHPECLPQAMNITCTGRGPDNCIQCAHYIDGPHCVKTCPAGVMGENNTLVWKYADAGHVCHLCHPNCTYGCTGPGLEGCPTNGPKIPS	Addgene 11011 EGFR WT
		mouse CD8 hinge spacer	STTTKPVLRTPSPVHPTGTSQPQRPEDCRPRGSVKGTGLDFACD	gBlock
		mouse CD8 C to S hinge spacer	STTTKPVLRTPSPVHPTGTSQPQRPEDSRPRGSVKGTGLDFASD	gBlock
		mouse CD28 hinge spacer	IEFMYPPPYLDNERSNGTIIHIKEKHLCHTQSSPKL	gBlock
		mouse PD-1 extracellular domain	LEVPNGPWRSLTFYPAWLTVSEGANATFTCSLSNWSEDLMLNWNRLSPSNQTEKQAAFCNGLSQPVQDARFQIIQLPNRHDFHMNILDTRRNDSGIYLCGAISLHPKAKIEESPGAELVVTERILETSTRYPSPSPKPEGRFQGM	gBlock or Origene MR227347
		mouse PD-1 hinge	TERILETSTRYPSPSPKPEGRFQGM	gBlock
		mouse CD200R1 extracellular domain	TDKNQTTQNNSSSPLTQVNTTVSVQIGTKALLCCFSIPLTKAVLITWIIKLRGLPSCTIAYKVDTKTNETSCLGRNITWASTPDHSPELQISAVTLQHEGTYTCETVTPEGNFEKNYDLQVLVPPEVTYFPEKNRSAVCEAMAGKPAAQISWSPDGDCVTTSESHSNGTVTVRSTCHWEQNNVSDVSCIVSHLTGNQSLSIELSRGGNQSLRP	Origene MR204778
		mouse Fas extracellular domain	QGTNSISESLKLRRRVRETDKNCSEGLYQGGPFCCQPCQPGKKKVEDCKMNGGTPTCAPCTEGKEYMDKNHYADKCRRCTLCDEEHGLEVETNCTLTQNTKCKCKPDFYCDSPGCEHCVRCASCEHGTLEPCTATSNTNCRKQSPRNR	gBlock or Origene MR217886
	Transduction Reporters	human CD8	MALPVTALLLPLALLLHAARPSQFRVSPLDRTWNLGETVELKCQVLLSNPTSGCSWLFQPRGAAASPTFLLYLSQNKPKAAEGLDTQRFSGKRLGDTFVLTLSDFRRENEGYYFCSALSNSIMYFSHFVPVFLPAKPTTTPAPRPPTPAPTIASQPLSLRPEACRPAAGGAVHTRGLDFACDIYIWAPLAGTCGVLLLSLVITLYCNHRNRRRVCKCPRPVVKSGDKPSLSARYV	gBlock
		mouse CD4	MCRAISLRRLLLLLLQLSQLLAVTQGKTLVLGKEGESAELPCESSQKKITVFTWKFSDQRKILGQHGKGVLIRGGSPSQFDRFDSKKGAWEKGSFPLIINKLKMEDSQTYICELENRKEEVELWVFKVTFSPGTSLLQGQSLTLTLDSNSKVSNPLTECKHKKGKVVSGSKVLSMSNLRVQDSDFWNCTVTLDQKKNWFGMTLSVLGFQSTAITAYKSEGESAEFSFPLNFAEENGWGELMWKAEKDSFFQPWISFSIKNKEVSVQKSTKDLKLQLKETLPLTLKIPQVSLQFAGSGNLTLTLDKGTLHQEVNLVVMKVAQLNNTLTCEVMGPTSPKMRLTLKQENQEARVSEEQKVVQVVAPETGLWQCLLSEGDKVKMDSRIQVLSRGVNQTVFLAC…	gBlock
	Transmembrane domains	mouse H2-Kd MHC-I	VIIAVLVVLGAAIVTGAVVAFVM	gene synthesis
		mouse CD28	FWALVVVAGVLFCYGLLVTVALCVIWT	primers, gBlock, or Origene MR202454
		human EGFR	IATGMVGALLLLLVVALGIGLFM	primer or gBlock
		mouse CD8	IYIWAPLAGICVALLLSLIITLICY	primer or gBlock
		mouse CD4	VFLACVLGGSFGFLGFLGLCILC	primer or gBlock
		mouse OX40	AFAVLLGLGLGLLAPLTVLLALYLL	primer or gBlock
		mouse CD27	IFVTFSSMFLIFVLGAILFFH	primer or gBlock
		mouse Fas	LWLLTILVLLIPLVFIY	primer or gBlock
	Cytoplasmic domains	mouse CD3z delta all Y to F	RAKFSRSAETAANLQDTFDALHMQTLAPR	primer
		mouse CD3z delta residual Y	RAKFSRSAETAANLQDTYDALHMQTLAPR	gBlock
		mouse CD3 zeta wild-type	RAKFSRSAETAANLQDPNQLYNELNLGRREEYDVLEKKRARDPEMGGKQQRRRNPQEGVYNALQKDKMAEAYSEIGTKGERRRGKGHDGLYQGLSTATKDTYDALHMQTLAPR	SFG m1928z
		mouse CD3 1XX	RAKFSRSAETAANLQDPNQLYNELNLGRREEYDVLEKKRARDPEMGGKQQRRRNPQEGVFNALQKDKMAEAFSEIGTKGERRRGKGHDGLFQGLSTATKDTFDALHMQTLAPR	gBlock
		mouse CD28	NSRRNRLLQSDYMNMTPRRPGLTRKPYQPYAPARDFAAYRP	gBlock, or Origene MR202454
		human 4-1BB	KRGRKKLLYIFKQPFMRPVQTTQEEDGCSCRFPEEEEGGCEL	gBlock
		mouse OX40	RKAWRLPNTPKPCWGNSFRTPIQEEHTDAHFTLAKI	gBlock
		mouse CD27	QRRNHGPNEDRQAVPEEPCPYSCPREEEGSAIPIQEDYRKPEPAFYP	gBlock
	Antigen binding domains	1D3 CD19 scFv - VH G4S3 VL	EVQLQQSGAELVRPGTSVKLSCKVSGDTITFYYMHFVKQRPGQGLEWIGRIDPEDESTKYSEKFKNKATLTADTSSNTAYLKLSSLTSEDTATYFCIYGGYYFDYWGQGVMVTVSSGGGGSGGGGSGGGGSDIQMTQSPASLSTSLGETVTIQCQASEDIYSGLAWYQQKPGKSPQLLIYGASDLQDGVPSRFSGSGSGTQYSLKITSMQTEDEGVYFCQQGLTYPRTFGGGTKLELKR	SFG m1928z
		334354 hCD19 single domain human heavy chain VHH	EVQLVESGGGLVQPGGSLRLSCAASGFSFSDFWMSWVRQAPGKGLEWVATISQAGSEKDYVDSVKGRFTISRDNAKKSLYLQMNSLRAEDTAVYYCASGVYSFDYRGQGTLVTVSS	gBlock - Patent: WO2020018922A1
		18B12 CD20 scFv - VL G4S3 VH	QIVMSQSPAILSASPGEKVTMTCRARSSVSYIHWYQQKPGSSPKPWIYATSNLASGVPGRFSGSGSGTSYSLTITRVEAEDAATYYCQQWSSKPPTFGGGTKLEIKRGGGGSGGGGSGGGGSQVQLQQPGAELVRPGTSVKLSCKASGYTFTSYWMHWIKQRPGQGLEWIGVIDPSDNYTKYNQKFKGKATLTVDTSSSTAYMQLSSLTSEDSAVYFCAREGYYGSSPWFAYWGQGTLVTVSS	gBlock - Patent: WO2007064911A1
		2MC57 CD20 VHH	QVQLQESGGGLVQAGGSLRLSCAASGRDFATYSMAWFRQAPGKERESVATISWSGQRTRYADSVKGRFTISRDNAKNTVYLQMNSLKPEDTAVYYCAMPRTWGEFPPTQYDSWGQGTQVTVSS	gBlock - Patent: US20190092871A1
		HM79-16 CD79b scFv - VL G4S VH	QSILTQPPSISESLGSTARLTCTLRSGISVGNKNIYWYQQMAGSAPRLFLYFFSNSDKELGPGVPNRVSGSKDTSKNAANLQISDLQVEDEAVYYCSIYESNAYVFGSGTQLTVLGGGGSGGGGSGGGGSEVRLLESGGGLVKPEGSLKLSCVASGFTFSDYFMSWVRQAPGKGLEWVAHIYTKSYNYATYYSGSVKGRFTISRDDSRRMLYLQMSNLRTEDTATYYCMDGSYGYWGQGTMVTVSS	gBlock - 10.1007/s00251-013-0698-5
		CB3s BAFF-R scFv - VL G4S VH	DIQMTQSPSSLSASVGDRVTITCRASQDVSTAVAWYQQKPGKAPKLLIYSASFLYSGVPSRFSGSGSGTDFTLTISSLQPEDFATYYCQQSQISPPTFGQGTKVEIKRGGGGSGGGGSGGGGSEVQLVESGGGLVQPGGSLRLSCAASGFTISSSSIHWVRQAPGKGLEWVAWVLPSVGFTDYADSVKGRFTISADTSKNTAYLQMNSLRAEDTAVYYCARRVCYNRLGVCAGGMDYWGQGTLVTVSS	gBlock - Patent: US20080181888A1
	Affinity tags	Myc	EQKLISEEDL	primer or gBlock
		human CD34 tandem epitope Q2 Linker in bold, epitopes underlined	ELPTQGTFSNVSTNVSGGGGSGGGSELPTQGTFSNVSTNVS	gBlock
		hCD20 mimotope "R2" linker in bold, epitopes underlined	CPYSNPSLCSGGGGSSGGGGSDCPYSNPSLC	primer or gBlock
		FLAG	DYKDDDDK	primer or gBlock
		V5	GKPIPNPLLGLDST	primer or gBlock
		twin streptag	WSHPQFEKGGGSGGGSGGSAWSHPQFEK	primer or gBlock
	Inhibitory ligands	FasL	MQQPMNYPCPQIFWVDSSATSSWAPPGSVFPCPSCGPRGPDQRRPPPPPPPVSPLPPPSQPLPLPPLTPLKKKDHNTNLWLPVVFFMVLVALVGMGLGMYQLFHLQKELAELREFTNQSLKVSSFEKQIANPSTPSEKKEPRSVAHLTGNPHSRSIPLEWEDTYGTALISGVKYKKGGLVINETGLYFVYSKVYFRGQSCNNQPLNHKVYMRNSKYPEDLVLMEEKRLNYCTTGQIWAHSSYLGAVFNLTSADHLYVNISQLSLINFEESKTFFGLYKL	Origene MR226655
		PD-L1	MRIFAGIIFTACCHLLRAFTITAPKDLYVVEYGSNVTMECRFPVERELDLLALVVYWEKEDEQVIQFVAGEEDLKPQHSNFRGRASLPKDQLLKGNAALQITDVKLQDAGVYCCIISYGGADYKRITLKVNAPYRKINQRISVDPATSEHELICQAEGYPEAEVIWTNSDHQPVSGKRSVTTSRTEGMLLNVTSSLRVNATANDVFYCTFWRSQPGQNHTAELIIPELPATHPPQNRTHWVLLGSILLFLIVVSTVLLFLRKQVRMLDVEKCGVEDTSSKNRNDTQFEET	Origene MR203953
		CD200	MGSLVFRRPFCHLSTYSLIWGMAAVALSTAQVEVVTQDERKALHTTASLRCSLKTSQEPLIVTWQKKKAVSPENMVTYSKTHGVVIQPAYKDRINVTELGLWNSSITFWNTTLEDEGCYMCLFNTFGSQKVSGTACLTLYVQPIVHLHYNYFEDHLNITCSATARPAPAISWKGTGTGIENSTESHFHSNGTTSVTSILRVKDPKTQVGKEVICQVLYLGNVIDYKQSLDKGFWFSVPLLLSIVSLVILLILISILLYWKRHRNQERGESSQGMQRMK	Origene MR203755
	iCaspase9	iCaspase9	MGVQVETISPGDGRTFPKRGQTCVVHYTGMLEDGKKVDSSRDRNKPFKFMLGKQEVIRGWEEGVAQMSVGQRAKLTISPDYAYGATGHPGIIPPHATLVFDVELLKLESGGGSGVDGFGDVGALESLRGNADLAYILSMEPCGHCLIINNVNFCRESGLRTRTGSNIDCEKLRRRFSSLHFMVEVKGDLTAKKMVLALLELARQDHGALDCCVVVILSHGCQASHLQFPGAVYGTDGCPVSVEKIVNIFNGTSCPSLGGKPKLFFIQACGGEQKDHGFEVASTSPEDESPGSNPEPDATPFQEGLRTFDQLDAISSLPTPSDIFVSYSTFPGFVSWRDPKSGSWYVETLDDIFEQWAHSEDLQSLLLRVANAVSVKGIYKQMPGCFNFLRKKLFFKTSVD	Addgene 15567
	BCL-2	mouse BCL-2 D34A	MAQAGRTGYDNREIVMKYIHYKLSQRGYEWDAGAADAAPLGAAPTPGIFSFQPESNPMPAVHRDMAARTSPLRPLVATAGPALSPVPPVVHLTLRRAGDDFSRRYRRDFAEMSSQLHLTPFTARGRFATVVEELFRDGVNWGRIVAFFEFGGVMCVESVNREMSPLVDNIALWMTEYLNRHLHTWIQDNGGWDAFVELYGPSMRPLFDFSWLSLKTLLSLALVGACITLGAYLGHK	gBlock
	Fluorescent protein sequences	EGFP	MVSKGEELFTGVVPILVELDGDVNGHKFSVSGEGEGDATYGKLTLKFICTTGKLPVPWPTLVTTLTYGVQCFSRYPDHMKQHDFFKSAMPEGYVQERTIFFKDDGNYKTRAEVKFEGDTLVNRIELKGIDFKEDGNILGHKLEYNYNSHNVYIMADKQKNGIKVNFKIRHNIEDGSVQLADHYQQNTPIGDGPVLLPDNHYLSTQSALSKDPNEKRDHMVLLEFVTAAGITLGMDELYK	gBlock or Addgene 12254
		destabilized EGFP - used in NFAT, NFkB, AP-1 reporter constructs destabilization domain from mouse ornithine decarboxylase bolded	MVSKGEELFTGVVPILVELDGDVNGHKFSVSGEGEGDATYGKLTLKFICTTGKLPVPWPTLVTTLTYGVQCFSRYPDHMKQHDFFKSAMPEGYVQERTIFFKDDGNYKTRAEVKFEGDTLVNRIELKGIDFKEDGNILGHKLEYNYNSHNVYIMADKQKNGIKVNFKIRHNIEDGSVQLADHYQQNTPIGDGPVLLPDNHYLSTQSALSKDPNEKRDHMVLLEFVTAAGITLGMDELYKTSSHGFPPEVEEQDDGTLPMSCAQESGMDRHPAACASARINV	gene synthesis
		tagBFP	MSELIKENMHMKLYMEGTVDNHHFKCTSEGEGKPYEGTQTMRIKVVEGGPLPFAFDILATSFLYGSKTFINHTQGIPDFFKQSFPEGFTWERVTTYEDGGVLTATQDTSLQDGCLIYNVKIRGVNFTSNGPVMQKKTLGWEAFTETLYPADGGLEGRNDMALKLVGGSHLIANIKTTYRSKKPAKNLKMPGVYYVDYRLERIKEANNETYVEQHEVAVARYCDLPSKLGHKLN	Addgene 79123
		iRFP713	MAEGSVARQPDLLTCDDEPIHIPGAIQPHGLLLALAADMTIVAGSDNLPELTGLAIGALIGRSAADVFDSETHNRLTIALAEPGAAVGAPITVGFTMRKDAGFIGSWHRHDQLIFLELEPPQRDVAEPQAFFRRTNSAIRRLQAAETLESACAAAAQEVRKITGFDRVMIYRFASDFSGEVIAEDRCAEVESKLGLHYPASTVPAQARRLYTINPVRIIPDINYRPVPVTPDLNPVTGRPIDLSFAILRSVSPVHLEFMRNIGMHGTMSISILRGERLWGLIVCHHRTPYYVDLDGRQACELVAQVLAWQIGVMEE	gBlock
	Luciferase proteins	firefly luciferase	MEDAKNIKKGPAPFYPLEDGTAGEQLHKAMKRYALVPGTIAFTDAHIEVDITYAEYFEMSVRLAEAMKRYGLNTNHRIVVCSENSLQFFMPVLGALFIGVAVAPANDIYNERELLNSMGISQPTVVFVSKKGLQKILNVQKKLPIIQKIIIMDSKTDYQGFQSMYTFVTSHLPPGFNEYDFVPESFDRDKTIALIMNSSGSTGLPKGVALPHRTACVRFSHARDPIFGNQIIPDTAILSVVPFHHGFGMFTTLGYLICGFRVVLMYRFEEELFLRSLQDYKIQSALLVPTLFSFFAKSTLIDKYDLSNLHEIASGGAPLSKEVGEAVAKRFHLPGIRQGYGLTETTSAILITPEGDDKPGAVGKVVPFFEAKVVDLDTGKTLGVNQRGELCVRGPMIMS…	ffluc-Thy1.1-Neo vector: 10.1182/blood-2009-08-232967
		click beetle red luciferase	MVKREKNVIYGPEPLHPLEDLTAGEMLFRALRKHSHLPQALVDVVGDESLSYKEFFEATVLLAQSLHNCGYKMNDVVSICAENNTRFFIPVIAAWYIGMIVAPVNESYIPDELCKVMGISKPQIVFTTKNILNKVLEVQSRTNFIKRIIILDTVENIHGCESLPNFISRYSDGNIANFKPLHFDPVEQVAAILCSSGTTGLPKGVMQTHQNICVRLIHALDPRYGTQLIPGVTVLVYLPFFHAFGFHITLGYFMVGLRVIMFRRFDQEAFLKAIQDYEVRSVINVPSVILFLSKSPLVDKYDLSSLRELCCGAAPLAKEVAEVAAKRLNLPGIRCGFGLTESTSAIIQTLGDEFKSGSLGRVTPLMAAKIADRETGKALGPNQVGELCIKGPMVSKGYV…	CBR luciferase (Promega) vector described in 10.1038/nm1676
		Gaussia luciferase	KPTENNEDFNIVAVASNFATTDLDADRGKLPGKKLPLEVLKEMEANARKAGCTRGCLICLSHIKCTPKMKKFIPGRCHTYEGDKESAQGGIGEAIVDIPEIPGFKDLEPMEQFIAQVDLCVDCTTGCLKGLANVQCSDLLKKWLPQRCATFASKIQGQVDKIKGAGGD	pMCS-Gaussia Luc Vector - Thermo Fisher - 16146
	Integrins	Alpha V integrin (human)	MAFPPRRRLRLGPRGLPLLLSGLLLPLCRAFNLDVDSPAEYSGPEGSYFGFAVDFFVPSASSRMFLLVGAPKANTTQPGIVEGGQVLKCDWSSTRRCQPIEFDATGNRDYAKDDPLEFKSHQWFGASVRSKQDKILACAPLYHWRTEMKQEREPVGTCFLQDGTKTVEYAPCRSQDIDADGQGFCQGGFSIDFTKADRVLLGGPGSFYWQGQLISDQVAEIVSKYDPNVYSIKYNNQLATRTAQAIFDDSYLGYSVAVGDFNGDGIDDFVSGVPRAARTLGMVYIYDGKNMSSLYNFTGEQMAAYFGFSVAATDINGDDYADVFIGAPLFMDRGSDGKLQEVGQVSVSLQRASGDFQTTKLNGFEVFARFGSAIAPLGDLDQDGFNDIAIAAPYGGEDK…	mTFP1-Alpha-V-Integrin-25 Addgene 55465
		Integrin beta 3 (human)	MRARPRPRPLWATVLALGALAGVGVGGPNICTTRGVSSCQQCLAVSPMCAWCSDEALPLGSPRCDLKENLLKDNCAPESIEFPVSEARVLEDRPLSDKGSGDSSQVTQVSPQRIALRLRPDDSKNFSIQVRQVEDYPVDIYYLMDLSYSMKDDLWSIQNLGTKLATQMRKLTSNLRIGFGAFVDKPVSPYMYISPPEALENPCYDMKTTCLPMFGYKHVLTLTDQVTRFNEEVKKQSVSRNRDAPEGGFDAIMQATVCDEKIGWRNDASHLLVFTTDAKTHIALDGRLAGIVQPNDGQCHVGSDNHYSASTTMDYPSLGLMTEKLSQKNINLIFAVTENVVNLYQNYSELIPGTTVGVLSMDSSNVLQLIVDAYGKIRSKVELEVRDLPEELSLSFNAT…	pcDNA3.1-beta-3 Addgene 27289
	Promoter and viral vector-associated sequences	SV40 promoter	GTGTGTCAGTTAGGGTGTGGAAAGTCCCCAGGCTCCCCAGCAGGCAGAAGTATGCAAAGCATGCATCTCAATTAGTCAGCAACCAGGTGTGGAAAGTCCCCAGGCTCCCCAGCAGGCAGAAGTATGCAAAGCATGCATCTCAATTAGTCAGCAACCATAGTCCCGCCCCTAACTCCGCCCATCCCGCCCCTAACTCCGCCCAGTTCCGCCCATTCTCCGCCCCATGGCTGACTAATTTTTTTTATTTATGCAGAGGCCGAGGCCGCCTCTGCCTCTGAGCTATTCCAGAAGTAGTGAGGAGGCTTTTTTGGAGGCCTAGGCTTTTGCAAA	pcDNA3.1 - ThermoFisher - V79520
		Human EF-1 alpha promotor with intron Used in PB EF-1a intron transposon vector	GGCTCCGGTGCCCGTCAGTGGGCAGAGCGCACATCGCCCACAGTCCCCGAGAAGTTGGGGGGAGGGGTCGGCAATTGAACCGGTGCCTAGAGAAGGTGGCGCGGGGTAAACTGGGAAAGTGATGTCGTGTACTGGCTCCGCCTTTTTCCCGAGGGTGGGGGAGAACCGTATATAAGTGCAGTAGTCGCCGTGAACGTTCTTTTTCGCAACGGGTTTGCCGCCAGAACACAGGTAAGTGCCGTGTGTGGTTCCCGCGGGCCTGGCCTCTTTACGGGTTATGGCCCTTGCGTGCCTTGAATTACTTCCACTGGCTGCAGTACGTGATTCTTGATCCCGAGCTTCGGGTTGGAAGTGGGTGGGAGAGTTCGAGGCCTTGCGCTTAAGGAGCCCCTTCGCCTC…	gene synthesis
		NFAT response element - uses minimal IL-2 promoter (underlined)	GGAGGAAAAACTGTTTCATACAGAAGGCGTCAATTAGGAGGAAAAACTGTTTCATACAGAAGGCGTCAATTAGGAGGAAAAACTGTTTCATACAGAAGGCGTCAATTGGTCCCATCGAATTAGGAGGAAAAACTGTTTCATACAGAAGGCGTCAATTAGGAGGAAAAACTGTTTCATACAGAAGGCGTCAATTAGGAGGAAAAACTGTTTCATACAGAAGGCGTCAATTGGTCCCGGGACATTTTGACACCCCCATAATATTTTTCCAGAATTAACAGTATAAATTGCATCTCTTGTTCAAGAGTTCCCTATCACTCTCTTTAATCACTACTCACAGTAACCTCAACTCCTG	pSIN-EBNA-NFATx6-GFP: 10.1182/blood.V96.2.459
		AP-1 response element - uses minimal promoter (underlined)	CTGAGTCACTGACTCACTGAGTCACTGACTCACTGAGTCACTGACTCACTCCCGAGACCACTCATCGCCTCGAAGCTTAGACACTAGAGGGTATATAATGGAAGCTCGACTTCCAG	p6xAP-1_RE Addgene 118054
		NFkB response element - uses minimal promoter (underlined)	GGGGACTTTCCGCTTGGGGACTTTCCGCTGGGGACTTTCCGCTGGGGACTTTCCGCTGGGGACTTTCCGCGGAGACTCTAGAGGGTATATAATGGAAGCTCGAATTCCAG	pSI-Check2-hRluc-NFkB-firefly Addgene 106979
		Compound SV40 enhancer with hybrid RSV MMSV LTR Used in PB MMLV puro, PB MPSV puro, PB SIN puro	GTGTGTCAGTTAGGGTGTGGAAAGTCCCCAGGCTCCCCAGCAGGCAGAAGTATGCAAAGCATGCATCTCAATTAGTCAGCAACCAGGTGTGGAAAGTCCCCAGGCTCCCCAGCAGGCAGAAGTATGCAAAGCATGCATCTCAATTAGTCAGCAACCATAGTCCCGCCCCTAACTCCGTGTAGTCTTATGCAATACTCTTGTAGTCTTGCAACATGGTAACGATGAGTTAGCAACATGCCTTACAAGGAGAGAAAAAGCACCGTGCATGCCGATTGGTGGAAGTAAGGTGGTACGATCGTGCCTTATTAGGAAGGCAACAGACGGGTCTGACATGGATTGGACGAACCACTGAATTGCCGCATTGCAGAGATATTGTATTTAAGTGCCTAGCTCGATACA…	SV40 enhhancer: pcDNA3.1 RSV U3: pL-CRISPR.SFFV.tRFP - Addgene 57826 MMSV R and U5: pSIREN-RetroQ-shN Addgene 73665
		MMLV 3' LTR used in PB MMLV (obtained from LZRS-Rfa Addgene 31601)	AATGAAAGACCCCACCTGTAGGTTTGGCAAGCTAGCTTAAGTAACGCCATTTTGCAAGGCATGGAAAAATACATAACTGAGAATAGAGAAGTTCAGATCAAGGTCAGGAACAGATGGAACAGCTGAATATGGGCCAAACAGGATATCTGTGGTAAGCAGTTCCTGCCCCGGCTCAGGGCCAAGAACAGATGGAACAGCTGAATATGGGCCAAACAGGATATCTGTGGTAAGCAGTTCCTGCCCCGGCTCAGGGCCAAGAACAGATGGTCCCCAGATGCGGTCCAGCCCTCAGCAGTTTCTAGAGAACCATCAGATGTTTCCAGGGTGCCCCAAGGACCTGAAATGACCCTGTGCCTTATTTGAACTAACCAATCAGTTCGCTTCTCGCTTCTGTTCGCG…	LZRS-Rfa Addgene 31601
		MPSV 3' LTR used in PB MPSV puro (obtained from MP71 vector)	AATGAAAGACCCCACCTGTAGGTTTGGCAAGCTAGCTTAAGTAACGCCATTTTGCAAGGCATGGAAAATACATAACTGAGAATAGAGAAGTTCAGATCAAGGTTAGGAACAGAGAGACAGCAGAATATGGGCCAAACAGGATATCTGTGGTAAGCAGTTCCTGCCCCGGCTCAGGGCCAAGAACAGTTGGAACAGCAGAATATGGGCCAAACAGGATATCTGTGGTAAGCAGTTCCTGCCCCGGCTCAGGGCCAAGAACAGATGGTCCCCAGATGCGGTCCCGCCCTCAGCAGTTTCTAGAGAACCATCAGATGTTTCCAGGGTGCCCCAAGGACCTGAAATGACCCTGTGCCTTATTTGAACTAACCAATCAGTTCGCTTCTCGCTTCTGTTCGCGCG…	MP71: 10.1089/104303403322167993
		MMLV 3' LTR with internal deletion used in PB SIN puro (obtained from pSIN vector)	AATGAAAGACCCCACCTGTAGGTTTGGCAAGCTAGCTTAAGTAACGCCATTTTGCAAGGCATGGAAAAATACATAACTGAGAATAGAAAAGTTCAGATCAAGGTCAGGAACAGATGGAACAGGGTCGCGTCCCGCAATAAAAGAGCCCACAACCCCTCACTCGGGGCGCCAGTCCTCCGATTGACTGAGTCGCCCGGGTACCCGTGTATCCAATAAACCCTCTTGCAGTTGCATCCGACTTGTGGTCTCGCTGTTCCTTGGGAGGGTCTCCTCTGAGTGATTGACTACCCGTCAGCGGGGGTCTTTCA	pSIN-EBNA-NFATx6-GFP: 10.1182/blood.V96.2.459
		modfied MESV leader sequence - packaging signal with PBS (obtained from MP71 vector)	TGGAGGTTCCACCGAGATTTGGAGACCCCTGCCCAGGGACCACCGACCCCCCCGCCGGGAGGTAAGCTGGCCAGCGGTCGTTTCGTGTCTGTCTCTGTCTTTGTGCGTGTTTGTGCCGGCATCTAATGTTTGCGCCTGCGTCTGTACTAGTTGGCTAACTAGATCTGTATCTGGCGGTCCCGCGGAAGAACTGACGAGTTCGTATTCCCGGCCGCAGCCCCTGGGAGACGTCCCAGCGGCCTCGGGGGCCCGTTTTGTGGCCCATTCTGTATCAGTTAACCTACCCGAGTCGGACTTTTTGGAGCTCCGCCACTGTCCGAGGGGTACGTGGCTTTGTTGGGGGACGAGAGACAGAGACACTTCCCGCCCCCGTCTGAATTTTTGCTTTCGGTTTTACGC…	MP71: 10.1089/104303403322167993
