## Supplementary material for "Leucine zipper-based sorting system enables generation of multi-functional CAR T cells": Table S4 - antibodies

### Sheet: Sheet1
		Supplementary Table S4: Antibodies
		Antibodies	Vendor	Catolog Number and RRID
		Anti-CD200R Alexa Fluor 647 (Clone OX-110)	BD Biosciences	Cat# 566345; RRID:AB_2739701
		Anti-CD79b (Clone HM79b), BV786	BD Biosciences	Cat# 740936; RRID:AB_2740566
		Anti-CD90.1 Thy1.1 APC (Clone OX-7)	BD Biosciences	Cat# 561409; RRID:AB_10683163
		Anti-CD90.1 Thy1.1 FITC (Clone OX-7)	BD Biosciences	Cat# 554897; RRID:AB_395588
		Anti-CD90.1 Thy1.1 PE (Clone OX-7)	BD Biosciences	Cat# 554898; RRID:AB_395589
		Armenian Hamster Anti-CD178 Monoclonal Antibody, Phycoerythrin Conjugated (Clone MFL3)	BD Biosciences	Cat# 555293; RRID:AB_395711
		Armenian Hamster Anti-CD3e Monoclonal Anitbody, APC-Cy7 Conjugated (Clone 145-2C11)	BD Biosciences	Cat# 557596; RRID:AB_396759
		Armenian Hamster Anti-CD95 Monoclonal Antibody, Phycoerythrin Conjugated (Clone Jo2)	BD Biosciences	Cat# 554258; RRID:AB_395330
		Mouse Anti-CD19 Monoclonal Antibody, BV421 (Clone HIB19)	BD Biosciences	Cat# 562440; RRID:AB_11153299
		Mouse Anti-CD45.1 Monoclonal Antibody, FITC Conjugated (Clone A20)	BD Biosciences	Cat# 553775; RRID:AB_395043
		Mouse Anti-CD8 Monoclonal Antibody, Alexa Fluor 488 Conjugated (Clone RPA-T8)	BD Biosciences	Cat# 557696; RRID:AB_396805
		Mouse Anti-CD8 Monoclonal Antibody, Alexa Fluor 647 Conjugated (Clone RPA-T8)	BD Biosciences	Cat# 557708; RRID:AB_396817
		Rat Anti-CD19 Monoclonal Antibody, Allophycocyanin Conjugated (Clone 1D3)	BD Biosciences	Cat# 550992; RRID:AB_398483
		Rat Anti-CD19 Monoclonal Antibody, FITC Conjugated (Clone 1D3)	BD Biosciences	Cat# 553785; RRID:AB_395049
		Rat Anti-CD19 Monoclonal Antibody, Phycoerythrin Conjugated (Clone 1D3)	BD Biosciences	Cat# 553786; RRID:AB_395050
		Rat Anti-CD8a Monoclonal Antibody, Alexa Fluor 488 Conjugated (Clone 53-6.7)	BD Biosciences	Cat# 557668; RRID: AB_396780
		Rat Anti-Mouse CD19 Monoclonal Antibody, BV421 (Clone ID3)	BD Biosciences	Cat# 562701; RRID:AB_2737731
		InVivoMab anti-mouse CD28 (Clone 37.51)	Bio X Cell	Cat# BE0015-1; RRID:AB_1107624
		InVivoMab anti-mouse Thy1.1 (CD90.1) (Clone 19E12)	Bio X Cell	Cat# BE0214; RRID:AB_2687700
		InVivoPlus anti-mouse CD3ε (Clone 145-2C11)	Bio X Cell	Cat# BE0001-1; RRID:AB_1107634
		PE Rat IgG2a, κ Isotype Ctrl Antibody (Clone RTK2758)	BioLegend	Cat# 400508; RRID:AB_326530
		Alexa Fluor(R) 647 anti-Bcl-2 (Clone BCL/10C4)	BioLegend	Cat# 633510; RRID:AB_2274702
		APC anti-DYKDDDK Tag (Clone L5)	BioLegend	Cat# 637307; RRID:AB_2561496
		APC anti-human IgG Fc (Clone HP6017)	BioLegend	Cat# 409305; RRID:AB_11150590
		APC anti-mouse CD20 (Clone SA271G2)	BioLegend	Cat# 152108; RRID:AB_2832535
		APC anti-mouse CD200 (OX2) (Clone OX-90)	BioLegend	Cat# 123809; RRID:AB_10900996
		APC anti-mouse CD223 (LAG-3) (Clone C9B7W)	BioLegend	Cat# 125210; RRID:AB_10639727
		APC Rat IgG1, kappa isotype Ctrl (Clone RTK2071)	BioLegend	Cat# 400412; RRID:AB_326518
		APC Rat IgG2a, k Isotype Ctrl Antibody (Clone RTK2758)	BioLegend	Cat# 400512; RRID:AB_2814702
		Brilliant Violet 421 (TM) anti-rat CD90/mouse CD90.1 (Thy-1.1) (Clone OX-7)	BioLegend	Cat# 202529; RRID:AB_10899572
		Brilliant Violet 421(TM) anti-DYKDDDDK Tag (Clone L5)	BioLegend	Cat# 637322; RRID:AB_2750061
		Brilliant Violet 421(TM) anti-mouse CD274 (B7-H1, PD-L1) (Clone 10F.9G2)	BioLegend	Cat# 124315; RRID:AB_10897097
		Brilliant Violet 421™ anti-mouse CD4 (Clone RM4-5)	BioLegend	Cat# 100543; RRID: AB_10898318
		Pacific Blue(TM) anti-mouse CD45.1 (Clone A20)	BioLegend	Cat# 110722; RRID:AB_492866
		PE anti-DYKDDDDK Tag (Clone L5)	BioLegend	Cat# 637310, RRID:AB_2563148
		PE anti-mouse CD200R (OX2R) (Clone OX-110)	BioLegend	Cat# 123908; RRID:AB_2074080
		PE anti-mouse CD268 (BAFF-R) (Clone 7H22-E16)	BioLegend	Cat# 134104; RRID:AB_2203552
		PE anti-mouse CD274 (B7-H1, PD-L1) (Clone 10F.9G2)	BioLegend	Cat# 124308; RRID:AB_2073556
		PE anti-mouse CD279 (PD-1) (Clone 29F.1A12)	BioLegend	Cat# 135206; RRID:AB_1877231
		PE anti-mouse CD366 (Tim-3) Antibody (Clone RMT3-23)	BioLegend	Cat# 119704; RRID:AB_345378
		anti-Myc-Tag (Clone 9B11) Mouse mAb (Alexa Fluor 647 Conjugate)	Cell Signaling Technology	Cat# 2233; RRID:AB_823474
		anti-Myc-Tag (Clone 9B11) Mouse mAb (PE Conjugate)	Cell Signaling Technology	Cat# 3739; RRID:AB_10889248
		Anti-TCF1/TCF7 (Clone C63D9) Rabbit mAb (Alexa Fluor® 647 Conjugate)	Cell Signaling Technology	Cat# 6709; RRID:AB_2797631
		Rituximab (Unconjugated)	Genentech	Cat# NDC 50242-051-21, RRID:AB_2925237
		(Streptag) NWSHPQFEK Tag Antibody [FITC], mAb, Mouse (Clone 5A9F9)	GenScript	Cat# A01736; RRID:AB_2622221
		(Streptag) NWSHPQFEK Tag Antibody,mAb,Mouse (Clone 5A9F9)	GenScript	Cat# A01732; RRID:AB_2622218
		REA Control Antibody, human IgG1, APC, REAfinity	Miltenyi Biotec	Cat# 130-113-446, RRID:AB_2733446
		REA Control Antibody, human IgG1, PE, REAfinity	Miltenyi Biotec	Cat# 130-113-450, RRID:AB_2733892
		Anti-TOX Antibody, anti-human/mouse, APC, REAfinity™ (Clone REA473)	Miltenyi Biotec	Cat# 130-118-474; RRID:AB_2751522
		Anti-TOX Antibody, anti-human/mouse, PE, REAfinity™ (Clone REA473)	Miltenyi Biotec	Cat# 130-120-716; RRID:AB_2801780
		Mouse Anti CD34 Antibody, Alexa Fluor 488, (Clone QBEnd/10)	Novus Biologicals	Cat# NBP2-34713AF488, RRID:AB_2925233
		Mouse Anti CD34 Antibody, Alexa Fluor 647, (Clone QBEnd/10)	Novus Biologicals	Cat# NBP2-34713AF647, RRID:AB_2925234
		Mouse Anti CD34 Antibody, PE, (Clone QBEnd/10)	Novus Biologicals	Cat# NBP2-34713PE, RRID:AB_2925232
		Anti-CD20 Monoclonal Antibody (Clone AISB12), PE, eBioscience	Thermo Fisher Scientific	Cat# 12-0201-80; RRID:AB_1210737
		Anti-CD25 Monoclonal Antibody (Clone PC61.5), APC, eBioscience	Thermo Fisher Scientific	Cat# 17-0251-82; RRID:AB_469366
		Anti-CD38 Monoclonal Antibody (Clone 90), PE	Thermo Fisher Scientific	Cat# 12-0381-82; RRID:AB_465644
